# Widespread regulation of the maternal transcriptome by Nanos in Drosophila

**DOI:** 10.1101/2023.08.28.555109

**Authors:** Mohammad Marhabaie, Tammy H. Wharton, Sung Yun Kim, Robin P. Wharton

**Affiliations:** Nationwide Children’s Hospital; Ohio State University

**Author notes:** Current address: The Steve and Cindy Rasmussen Institute for Genomic Medicine Abigail Wexner Research Institute at Nationwide Children’s Hospital Columbus, OH 43215. Corresponding author: Department of Molecular Genetics, Department of Cancer Biology and Genetics Center for RNA Biology, Ohio State University 484 W. 12th Avenue Columbus, OH 43210.

## Abstract

The translational repressor Nanos (Nos) regulates a single target, maternal *hunchback* (*hb)* mRNA, to govern abdominal segmentation in the early Drosophila embryo. Nos is recruited specifically to sites in the 3’-UTR of *hb* mRNA in collaboration with the sequence-specific RNA-binding protein Pumilio (Pum); on its own, Nos has no binding specificity. Nos is expressed at other stages of development, but very few mRNA targets that might mediate its action at these stages have been described. Nor has it been clear whether Nos is targeted to other mRNAs in concert with Pum or via other mechanisms. In this report, we identify mRNAs targeted by Nos via two approaches. In the first method, we identify mRNAs depleted upon expression of a chimera bearing Nos fused to the nonsense mediated decay (NMD) factor Upf1. We find that, in addition to *hb*, Upf1-Nos depletes ∼2600 mRNAs from the maternal transcriptome in early embryos. Virtually all of these appear to be targeted in a canonical, *hb*-like manner in concert with Pum. In a second, more conventional approach, we identify mRNAs that are stabilized during the maternal zygotic transition (MZT) in embryos from *nos*^-^ females. Most (86%) of the 1185 mRNAs regulated by Nos are also targeted by Upf1-Nos, validating use of the chimera. Approximately 60% of mRNAs targeted by Upf1-Nos are not stabilized in the absence of Nos. However, Upf1-Nos mRNA targets are hypo-adenylated and inefficiently translated at the ovary-embryo transition, whether or not they suffer Nos-dependent degradation in the embryo. We suggest that the late ovarian burst of Nos represses a large fraction of the maternal transcriptome, priming it for later degradation by other factors during the MZT in the embryo.
