## Supplementary material for "Widespread regulation of the maternal transcriptome by Nanos in Drosophila": Marhabaie Supplemental Data 1

### Sheet: S1 Data
Upf1-Nos S1 Data
Data for Fig 1
	embryonic phenotypes
	1. nuclear distribution cycles 2-13
							p-values by Fisher's exact test
		# wt	# abnormal	total	% wt	% abnormal
	ectopically expressed protein
	Upf1	343	0	343	100	0
							Upf1 vs
	Nos	267	3	270	98.8889	1.11111	Nos: 0.08492
	Upf1-Nos	106	178	284	37.3239	62.6761	Upf1-Nos: < 2.2e-16
								Upf1-Nos vs
	Upf1-NosL7	238	14	252	94.4444	5.55556	Upf1-Nos[L7]: 4.826e-06	Upf1-Nos[L7]: < 2.2e-16
	2. body plan
									p-values by Fisher's exact test
		# normal polarity	# bicaudal	# empty egg	total	% normal polarity	% bicaudal	% empty egg	(cuticle vs. no cuticle)
	ectopically expressed protein
	Upf1	280	0	15	295	94.9153	0	5.08475
									Upf1 vs
	Nos	297	0	16	313	94.8882	0	5.11182	Nos: 1
	Upf1-Nos	2	14	452	468	0.42735	2.99145	96.5812	Upf1-Nos: < 2.2e-16
										Upf1-Nos vs
	Upf1-NosL7	285	0	72	357	79.8319	0	20.1681	Upf1-Nos[L7]: 6.439e-09	Upf1-Nos[L7]: < 2.2e-16
