## Supplementary material for "Widespread regulation of the maternal transcriptome by Nanos in Drosophila": Marhabaie Supplemental Data 3

### Sheet: Fig 4C DAVID analysis 
Upf1-Nos S3 Data
Data for Fig 4C
Results in support of Fig 4C	Clusters with at least one Category with Benjamini adjust p-value < 0.05
DAVID analysis of genes targeted by Upf1-Nos[L7]
Annotation Cluster 1	Enrichment Score: 6.5294113159954925
Category	Term	Count	%	PValue	Genes	List Total	Pop Hits	Pop Total	Fold Enrichment	Bonferroni	Benjamini	FDR
INTERPRO	IPR001478:PDZ domain	11	6.28571	4.53946e-08	FBGN0040752, FBGN0031118, FBGN0026059, FBGN0051158, FBGN0023172, FBGN0262614, FBGN0032363, FBGN0010905, FBGN0261859, FBGN0250785, FBGN0259212	154	41	6053	10.5453	1.62057e-05	1.62059e-05	1.53434e-05
UP_SEQ_FEATURE	DOMAIN:PDZ	11	6.28571	1.2812e-07	FBGN0040752, FBGN0031118, FBGN0026059, FBGN0051158, FBGN0023172, FBGN0262614, FBGN0032363, FBGN0010905, FBGN0261859, FBGN0250785, FBGN0259212	172	41	6067	9.46356	7.78942e-05	1.11282e-05	1.10184e-05
SMART	SM00228:PDZ	11	6.28571	4.43755e-06	FBGN0040752, FBGN0031118, FBGN0026059, FBGN0051158, FBGN0023172, FBGN0262614, FBGN0032363, FBGN0010905, FBGN0261859, FBGN0250785, FBGN0259212	119	41	2803	6.31953	0.000616631	0.000616819	0.000607944
Annotation Cluster 2	Enrichment Score: 4.74444824196493
Category	Term	Count	%	PValue	Genes	List Total	Pop Hits	Pop Total	Fold Enrichment	Bonferroni	Benjamini	FDR
INTERPRO	IPR001965:Zinc finger, PHD-type	9	5.14286	1.12684e-06	FBGN0026577, FBGN0031759, FBGN0034240, FBGN0005386, FBGN0036398, FBGN0082831, FBGN0087008, FBGN0035106, FBGN0033636	154	33	6053	10.7196	0.000402201	0.000134094	0.000126957
INTERPRO	IPR019787:Zinc finger, PHD-finger	8	4.57143	9.07626e-06	FBGN0026577, FBGN0031759, FBGN0034240, FBGN0036398, FBGN0082831, FBGN0087008, FBGN0035106, FBGN0033636	154	31	6053	10.1433	0.003235	0.000660506	0.000625353
INTERPRO	IPR011011:Zinc finger, FYVE/PHD-type	10	5.71429	1.06185e-05	FBGN0031091, FBGN0026577, FBGN0031759, FBGN0034240, FBGN0005386, FBGN0036398, FBGN0082831, FBGN0087008, FBGN0035106, FBGN0033636	154	57	6053	6.89565	0.00378364	0.000660506	0.000625353
UP_SEQ_FEATURE	DOMAIN:PHD-type	8	4.57143	1.1551e-05	FBGN0031091, FBGN0026577, FBGN0031759, FBGN0034240, FBGN0036398, FBGN0082831, FBGN0087008, FBGN0033636	172	29	6067	9.73055	0.00699842	0.000877873	0.00086921
SMART	SM00249:PHD	9	5.14286	4.46421e-05	FBGN0026577, FBGN0031759, FBGN0034240, FBGN0005386, FBGN0036398, FBGN0082831, FBGN0087008, FBGN0035106, FBGN0033636	119	33	2803	6.42399	0.00618618	0.00310263	0.00305799
INTERPRO	IPR019786:Zinc finger, PHD-type, conserved site	7	4	5.62116e-05	FBGN0026577, FBGN0031759, FBGN0034240, FBGN0005386, FBGN0036398, FBGN0082831, FBGN0035106	154	28	6053	9.8263	0.0198681	0.00244575	0.00231559
INTERPRO	IPR013083:Zinc finger, RING/FYVE/PHD-type	14	8	0.000195363	FBGN0031091, FBGN0023518, FBGN0034240, FBGN0036398, FBGN0087008, FBGN0261617, FBGN0265623, FBGN0005624, FBGN0026577, FBGN0031759, FBGN0005386, FBGN0082831, FBGN0035106, FBGN0033636	154	161	6053	3.41784	0.0673743	0.00697445	0.00660326
Annotation Cluster 3	Enrichment Score: 3.2615952566898816
Category	Term	Count	%	PValue	Genes	List Total	Pop Hits	Pop Total	Fold Enrichment	Bonferroni	Benjamini	FDR
INTERPRO	IPR001606:ARID/BRIGHT DNA-binding domain	4	2.28571	0.000299515	FBGN0085451, FBGN0031759, FBGN0036004, FBGN0261885	154	6	6053	26.2035	0.101423	0.00972061	0.00920327
UP_SEQ_FEATURE	DOMAIN:ARID	4	2.28571	0.000413364	FBGN0085451, FBGN0031759, FBGN0036004, FBGN0261885	172	6	6067	23.5155	0.222271	0.0279251	0.0276495
SMART	SM00501:BRIGHT	4	2.28571	0.00132575	FBGN0085451, FBGN0031759, FBGN0036004, FBGN0261885	119	6	2803	15.7031	0.168399	0.04607	0.0454071
Annotation Cluster 4	Enrichment Score: 3.041626785340735
Category	Term	Count	%	PValue	Genes	List Total	Pop Hits	Pop Total	Fold Enrichment	Bonferroni	Benjamini	FDR
UP_KW_BIOLOGICAL_PROCESS	KW-0805~Transcription regulation	23	13.1429	0.000112284	FBGN0020306, FBGN0023518, FBGN0061200, FBGN0087008, FBGN0085436, FBGN0261617, FBGN0041111, FBGN0000568, FBGN0052296, FBGN0003415, FBGN0003118, FBGN0004647, FBGN0261885, FBGN0016081, FBGN0030787, FBGN0031759, FBGN0264562, FBGN0032817, FBGN0030486, FBGN0004583, FBGN0005386, FBGN0033636, FBGN0016977	62	333	2044	2.27705	0.00459331	0.00230182	0.00230182
UP_KW_BIOLOGICAL_PROCESS	KW-0804~Transcription	23	13.1429	0.000433507	FBGN0020306, FBGN0023518, FBGN0061200, FBGN0087008, FBGN0085436, FBGN0261617, FBGN0041111, FBGN0000568, FBGN0052296, FBGN0003415, FBGN0003118, FBGN0004647, FBGN0261885, FBGN0016081, FBGN0030787, FBGN0031759, FBGN0264562, FBGN0032817, FBGN0030486, FBGN0004583, FBGN0005386, FBGN0033636, FBGN0016977	62	364	2044	2.08313	0.0176206	0.0059246	0.0059246
UP_KW_CELLULAR_COMPONENT	KW-0539~Nucleus	45	25.7143	0.0154101	FBGN0020306, FBGN0023518, FBGN0033661, FBGN0087008, FBGN0039302, FBGN0260794, FBGN0051151, FBGN0265623, FBGN0261885, FBGN0005624, FBGN0004832, FBGN0264495, FBGN0027655, FBGN0011837, FBGN0032817, FBGN0005386, FBGN0082831, FBGN0040372, FBGN0035106, FBGN0033504, FBGN0061200, FBGN0085436, FBGN0261617, FBGN0041111, FBGN0039214, FBGN0000568, FBGN0004606, FBGN0052296, FBGN0003415, FBGN0003118, FBGN00046…	98	1189	3454	1.33391	0.27829	0.183925	0.183925
Annotation Cluster 5	Enrichment Score: 2.86513917128771
Category	Term	Count	%	PValue	Genes	List Total	Pop Hits	Pop Total	Fold Enrichment	Bonferroni	Benjamini	FDR
INTERPRO	IPR001452:Src homology-3 domain	9	5.14286	6.16576e-05	FBGN0040752, FBGN0261547, FBGN0004167, FBGN0262614, FBGN0024277, FBGN0250785, FBGN0033504, FBGN0013733, FBGN0264324	154	55	6053	6.43176	0.0217719	0.00244575	0.00231559
UP_SEQ_FEATURE	DOMAIN:SH3	8	4.57143	0.000724012	FBGN0040752, FBGN0261547, FBGN0004167, FBGN0024277, FBGN0250785, FBGN0033504, FBGN0013733, FBGN0264324	172	54	6067	5.22567	0.356194	0.0440199	0.0435855
SMART	SM00326:SH3	6	3.42857	0.0568657	FBGN0040752, FBGN0261547, FBGN0004167, FBGN0250785, FBGN0033504, FBGN0264324	119	50	2803	2.82655	0.999708	0.608026	0.599277
Annotation Cluster 6	Enrichment Score: 2.7042704136978384
Category	Term	Count	%	PValue	Genes	List Total	Pop Hits	Pop Total	Fold Enrichment	Bonferroni	Benjamini	FDR
INTERPRO	IPR011993:Pleckstrin homology-like domain	15	8.57143	8.47291e-07	FBGN0261547, FBGN0263705, FBGN0039302, FBGN0030065, FBGN0000414, FBGN0051158, FBGN0263110, FBGN0023172, FBGN0004167, FBGN0261261, FBGN0004583, FBGN0024277, FBGN0053653, FBGN0010434, FBGN0250788	154	114	6053	5.17174	0.000302437	0.000134094	0.000126957
GOTERM_BP_DIRECT	GO:0007480~imaginal disc-derived leg morphogenesis	7	4	0.000109784	FBGN0031118, FBGN0261547, FBGN0024277, FBGN0263706, FBGN0004647, FBGN0261885, FBGN0035617	159	29	5753	8.73368	0.0841858	0.0214631	0.0211144
GOTERM_MF_DIRECT	GO:0005085~guanyl-nucleotide exchange factor activity	8	4.57143	0.00267518	FBGN0051158, FBGN0023172, FBGN0085443, FBGN0261547, FBGN0004167, FBGN0024277, FBGN0263706, FBGN0264324	140	71	5200	4.18511	0.413202	0.13309	0.129746
GOTERM_BP_DIRECT	GO:0035025~positive regulation of Rho protein signal transduction	4	2.28571	0.00285142	FBGN0023172, FBGN0261547, FBGN0024277, FBGN0263706	159	11	5753	13.1572	0.898454	0.134184	0.132004
INTERPRO	IPR001849:Pleckstrin homology domain	7	4	0.00352913	FBGN0051158, FBGN0023172, FBGN0004167, FBGN0053653, FBGN0024277, FBGN0263706, FBGN0250788	154	59	6053	4.66333	0.716949	0.0741117	0.0701673
INTERPRO	IPR000219:Dbl homology (DH) domain	4	2.28571	0.00576277	FBGN0023172, FBGN0261547, FBGN0024277, FBGN0263706	154	15	6053	10.4814	0.872961	0.107768	0.102032
UP_SEQ_FEATURE	DOMAIN:DH	4	2.28571	0.00779837	FBGN0023172, FBGN0261547, FBGN0024277, FBGN0263706	172	15	6067	9.4062	0.991434	0.364724	0.361124
UP_KW_MOLECULAR_FUNCTION	KW-0344~Guanine-nucleotide releasing factor	4	2.28571	0.0133897	FBGN0051158, FBGN0023172, FBGN0004167, FBGN0264324	87	18	3017	7.70626	0.384478	0.0790311	0.0680545
SMART	SM00325:RhoGEF	4	2.28571	0.0228455	FBGN0023172, FBGN0261547, FBGN0024277, FBGN0263706	119	15	2803	6.28123	0.959738	0.40591	0.40007
SMART	SM00233:PH	7	4	0.0263292	FBGN0051158, FBGN0023172, FBGN0004167, FBGN0053653, FBGN0024277, FBGN0263706, FBGN0250788	119	55	2803	2.99786	0.975493	0.40591	0.40007
Annotation Cluster 7	Enrichment Score: 2.6109542619442325
Category	Term	Count	%	PValue	Genes	List Total	Pop Hits	Pop Total	Fold Enrichment	Bonferroni	Benjamini	FDR
INTERPRO	IPR013083:Zinc finger, RING/FYVE/PHD-type	14	8	0.000195363	FBGN0031091, FBGN0023518, FBGN0034240, FBGN0036398, FBGN0087008, FBGN0261617, FBGN0265623, FBGN0005624, FBGN0026577, FBGN0031759, FBGN0005386, FBGN0082831, FBGN0035106, FBGN0033636	154	161	6053	3.41784	0.0673743	0.00697445	0.00660326
UP_KW_LIGAND	KW-0862~Zinc	36	20.5714	0.000847481	FBGN0036451, FBGN0023518, FBGN0034570, FBGN0036398, FBGN0087008, FBGN0039302, FBGN0265623, FBGN0005624, FBGN0004832, FBGN0011837, FBGN0032817, FBGN0005386, FBGN0082831, FBGN0035106, FBGN0259789, FBGN0031091, FBGN0085430, FBGN0034240, FBGN0061200, FBGN0261617, FBGN0000568, FBGN0004606, FBGN0000307, FBGN0260003, FBGN0026575, FBGN0030787, FBGN0026577, FBGN0031759, FBGN0004861, FBGN0264562, FBGN00033…	59	721	1830	1.5487	0.0151453	0.0152547	0.0152547
UP_KW_DOMAIN	KW-0863~Zinc-finger	28	16	0.00424313	FBGN0036451, FBGN0023518, FBGN0034570, FBGN0087008, FBGN0039302, FBGN0265623, FBGN0005624, FBGN0004832, FBGN0011837, FBGN0032817, FBGN0005386, FBGN0035106, FBGN0085430, FBGN0034240, FBGN0061200, FBGN0000568, FBGN0004606, FBGN0000307, FBGN0260003, FBGN0026575, FBGN0030787, FBGN0031759, FBGN0004861, FBGN0264562, FBGN0003396, FBGN0028991, FBGN0030266, FBGN0036668	113	448	3081	1.70409	0.073683	0.0254588	0.02263
GOTERM_MF_DIRECT	GO:0046872~metal ion binding	27	15.4286	0.00519066	FBGN0036451, FBGN0023518, FBGN0263968, FBGN0036398, FBGN0087008, FBGN0039302, FBGN0022768, FBGN0283499, FBGN0265623, FBGN0005624, FBGN0004832, FBGN0031107, FBGN0011837, FBGN0032817, FBGN0005386, FBGN0082831, FBGN0035106, FBGN0259789, FBGN0031091, FBGN0034240, FBGN0061200, FBGN0000568, FBGN0004606, FBGN0026577, FBGN0031759, FBGN0053526, FBGN0033636	140	580	5200	1.72906	0.644998	0.184367	0.179734
UP_KW_LIGAND	KW-0479~Metal-binding	40	22.8571	0.0241739	FBGN0036451, FBGN0023518, FBGN0034570, FBGN0263968, FBGN0036398, FBGN0087008, FBGN0039302, FBGN0022768, FBGN0283499, FBGN0265623, FBGN0005624, FBGN0004832, FBGN0011837, FBGN0032817, FBGN0005386, FBGN0053653, FBGN0082831, FBGN0035106, FBGN0259789, FBGN0031091, FBGN0085430, FBGN0034240, FBGN0061200, FBGN0036663, FBGN0000568, FBGN0004606, FBGN0000307, FBGN0004647, FBGN0260003, FBGN0026575, FBGN00307…	59	984	1830	1.26085	0.356271	0.217566	0.217566
Annotation Cluster 8	Enrichment Score: 2.1910896982233705
Category	Term	Count	%	PValue	Genes	List Total	Pop Hits	Pop Total	Fold Enrichment	Bonferroni	Benjamini	FDR
INTERPRO	IPR002017:Spectrin repeat	5	2.85714	1.29511e-05	FBGN0004167, FBGN0024277, FBGN0250788, FBGN0013733, FBGN0260003	154	7	6053	28.0751	0.0046129	0.000660506	0.000625353
INTERPRO	IPR018159:Spectrin/alpha-actinin	5	2.85714	1.29511e-05	FBGN0004167, FBGN0024277, FBGN0250788, FBGN0013733, FBGN0260003	154	7	6053	28.0751	0.0046129	0.000660506	0.000625353
SMART	SM00150:SPEC	5	2.85714	9.47587e-05	FBGN0004167, FBGN0024277, FBGN0250788, FBGN0013733, FBGN0260003	119	7	2803	16.8247	0.0130857	0.00439049	0.00432732
GOTERM_MF_DIRECT	GO:0003779~actin binding	9	5.14286	0.000450046	FBGN0026059, FBGN0053558, FBGN0004167, FBGN0263705, FBGN0010434, FBGN0250788, FBGN0020503, FBGN0013733, FBGN0260003	140	69	5200	4.84472	0.0856843	0.0895592	0.087309
INTERPRO	IPR001589:Actinin-type, actin-binding, conserved site	4	2.28571	0.000514437	FBGN0004167, FBGN0250788, FBGN0013733, FBGN0260003	154	7	6053	22.4601	0.167816	0.0153045	0.01449
UP_KW_MOLECULAR_FUNCTION	KW-0009~Actin-binding	7	4	0.00555257	FBGN0026059, FBGN0004167, FBGN0263705, FBGN0250788, FBGN0020503, FBGN0013733, FBGN0260003	87	58	3017	4.1853	0.181637	0.0499731	0.0430324
GOTERM_BP_DIRECT	GO:0030036~actin cytoskeleton organization	6	3.42857	0.0145614	FBGN0024277, FBGN0263706, FBGN0250788, FBGN0052296, FBGN0013733, FBGN0260003	159	53	5753	4.09612	0.999992	0.388304	0.381994
INTERPRO	IPR001715:Calponin homology domain	4	2.28571	0.01508	FBGN0004167, FBGN0250788, FBGN0013733, FBGN0260003	154	21	6053	7.4867	0.995593	0.20706	0.19604
UP_SEQ_FEATURE	DOMAIN:Calponin-homology (CH)	4	2.28571	0.0201465	FBGN0004167, FBGN0250788, FBGN0013733, FBGN0260003	172	21	6067	6.71872	0.999996	0.510379	0.505342
GOTERM_MF_DIRECT	GO:0008017~microtubule binding	7	4	0.0206053	FBGN0051158, FBGN0015589, FBGN0015600, FBGN0004167, FBGN0250788, FBGN0020503, FBGN0013733	140	81	5200	3.20988	0.98413	0.373969	0.364573
SMART	SM00033:CH	4	2.28571	0.0272715	FBGN0004167, FBGN0250788, FBGN0013733, FBGN0260003	119	16	2803	5.88866	0.978579	0.40591	0.40007
GOTERM_CC_DIRECT	GO:0045169~fusome	3	1.71429	0.217156	FBGN0250788, FBGN0020503, FBGN0013733	158	33	5929	3.41139	1	1	0.985507
UP_KW_CELLULAR_COMPONENT	KW-0206~Cytoskeleton	7	4	0.383643	FBGN0031107, FBGN0061200, FBGN0250788, FBGN0086690, FBGN0020503, FBGN0013733, FBGN0260003	98	178	3454	1.38604	0.999961	1	1
UP_KW_CELLULAR_COMPONENT	KW-0493~Microtubule	3	1.71429	0.533348	FBGN0004167, FBGN0020503, FBGN0013733	98	63	3454	1.67833	1	1	1
GOTERM_CC_DIRECT	GO:0005874~microtubule	3	1.71429	0.60275	FBGN0004167, FBGN0020503, FBGN0013733	158	76	5929	1.48126	1	1	0.985507
Annotation Cluster 9	Enrichment Score: 1.999042155085491
Category	Term	Count	%	PValue	Genes	List Total	Pop Hits	Pop Total	Fold Enrichment	Bonferroni	Benjamini	FDR
INTERPRO	IPR001605:Pleckstrin homology domain, spectrin-type	3	1.71429	0.00187284	FBGN0051158, FBGN0004167, FBGN0250788	154	3	6053	39.3052	0.487898	0.0417878	0.0395638
INTERPRO	IPR001849:Pleckstrin homology domain	7	4	0.00352913	FBGN0051158, FBGN0023172, FBGN0004167, FBGN0053653, FBGN0024277, FBGN0263706, FBGN0250788	154	59	6053	4.66333	0.716949	0.0741117	0.0701673
UP_SEQ_FEATURE	DOMAIN:PH	6	3.42857	0.0187347	FBGN0051158, FBGN0004167, FBGN0261570, FBGN0053653, FBGN0024277, FBGN0250788	172	55	6067	3.84799	0.99999	0.510379	0.505342
SMART	SM00233:PH	7	4	0.0263292	FBGN0051158, FBGN0023172, FBGN0004167, FBGN0053653, FBGN0024277, FBGN0263706, FBGN0250788	119	55	2803	2.99786	0.975493	0.40591	0.40007
GOTERM_MF_DIRECT	GO:0005543~phospholipid binding	4	2.28571	0.0310125	FBGN0051158, FBGN0053558, FBGN0004167, FBGN0250788	140	26	5200	5.71429	0.998106	0.440821	0.429745
Annotation Cluster 10	Enrichment Score: 1.8976213052552324
Category	Term	Count	%	PValue	Genes	List Total	Pop Hits	Pop Total	Fold Enrichment	Bonferroni	Benjamini	FDR
KEGG_PATHWAY	dme00310:Lysine degradation	6	3.42857	7.62997e-05	FBGN0264495, FBGN0023518, FBGN0030486, FBGN0005386, FBGN0040372, FBGN0051075	39	27	2172	12.3761	0.00388387	0.00389128	0.00389128
GOTERM_BP_DIRECT	GO:0016571~histone methylation	6	3.42857	0.000124852	FBGN0264495, FBGN0023518, FBGN0052133, FBGN0030486, FBGN0005386, FBGN0036398	159	19	5753	11.426	0.0951744	0.0214631	0.0211144
INTERPRO	IPR001214:SET domain	5	2.85714	0.00091082	FBGN0023518, FBGN0030486, FBGN0005386, FBGN0036398, FBGN0040372	154	18	6053	10.9181	0.277697	0.0250125	0.0236813
SMART	SM00317:SET	5	2.85714	0.00284096	FBGN0023518, FBGN0030486, FBGN0005386, FBGN0036398, FBGN0040372	119	15	2803	7.85154	0.326627	0.0789787	0.0778423
UP_SEQ_FEATURE	DOMAIN:SET	4	2.28571	0.0111833	FBGN0023518, FBGN0030486, FBGN0005386, FBGN0040372	172	17	6067	8.29959	0.998927	0.424964	0.420771
UP_KW_MOLECULAR_FUNCTION	KW-0156~Chromatin regulator	8	4.57143	0.0131634	FBGN0264495, FBGN0020306, FBGN0031759, FBGN0023518, FBGN0030486, FBGN0005386, FBGN0061200, FBGN0261885	87	90	3017	3.0825	0.379375	0.0790311	0.0680545
INTERPRO	IPR003616:Post-SET domain	3	1.71429	0.0203365	FBGN0023518, FBGN0030486, FBGN0005386	154	9	6053	13.1017	0.999348	0.25929	0.245491
UP_SEQ_FEATURE	DOMAIN:Post-SET	3	1.71429	0.0249607	FBGN0023518, FBGN0030486, FBGN0005386	172	9	6067	11.7578	1	0.607044	0.601053
UP_KW_MOLECULAR_FUNCTION	KW-0489~Methyltransferase	5	2.85714	0.147675	FBGN0264495, FBGN0023518, FBGN0030486, FBGN0005386, FBGN0040372	87	72	3017	2.40821	0.996825	0.483302	0.416176
UP_KW_CELLULAR_COMPONENT	KW-0158~Chromosome	9	5.14286	0.215702	FBGN0023518, FBGN0030486, FBGN0005386, FBGN0061200, FBGN0087008, FBGN0283440, FBGN0040372, FBGN0051151, FBGN0002643	98	205	3454	1.54734	0.993917	1	1
UP_KW_LIGAND	KW-0949~S-adenosyl-L-methionine	4	2.28571	0.348813	FBGN0264495, FBGN0023518, FBGN0030486, FBGN0005386	59	66	1830	1.87982	0.999557	1	1
KEGG_PATHWAY	dme01100:Metabolic pathways	11	6.28571	0.826995	FBGN0264495, FBGN0261625, FBGN0023518, FBGN0036752, FBGN0030486, FBGN0005386, FBGN0036663, FBGN0022710, FBGN0040372, FBGN0051075, FBGN0001149	39	697	2172	0.878932	1	1	1
Annotation Cluster 11	Enrichment Score: 1.8245199840810618
Category	Term	Count	%	PValue	Genes	List Total	Pop Hits	Pop Total	Fold Enrichment	Bonferroni	Benjamini	FDR
INTERPRO	IPR013761:Sterile alpha motif/pointed domain	6	3.42857	0.00129454	FBGN0050011, FBGN0004861, FBGN0010905, FBGN0034720, FBGN0262579, FBGN0003118	154	33	6053	7.1464	0.370261	0.03081	0.0291702
INTERPRO	IPR001660:Sterile alpha motif domain	4	2.28571	0.0242344	FBGN0004861, FBGN0010905, FBGN0034720, FBGN0262579	154	25	6053	6.28883	0.999843	0.287946	0.272621
UP_SEQ_FEATURE	DOMAIN:SAM	4	2.28571	0.0288345	FBGN0004861, FBGN0010905, FBGN0034720, FBGN0262579	172	24	6067	5.87888	1	0.650662	0.644241
SMART	SM00454:SAM	4	2.28571	0.0556495	FBGN0004861, FBGN0010905, FBGN0034720, FBGN0262579	119	21	2803	4.48659	0.99965	0.608026	0.599277
Annotation Cluster 12	Enrichment Score: 1.8037832677539887
Category	Term	Count	%	PValue	Genes	List Total	Pop Hits	Pop Total	Fold Enrichment	Bonferroni	Benjamini	FDR
UP_KW_MOLECULAR_FUNCTION	KW-0009~Actin-binding	7	4	0.00555257	FBGN0026059, FBGN0004167, FBGN0263705, FBGN0250788, FBGN0020503, FBGN0013733, FBGN0260003	87	58	3017	4.1853	0.181637	0.0499731	0.0430324
GOTERM_MF_DIRECT	GO:0051015~actin filament binding	6	3.42857	0.0228036	FBGN0266696, FBGN0026059, FBGN0263705, FBGN0010905, FBGN0250788, FBGN0260003	140	61	5200	3.6534	0.989852	0.378159	0.368658
UP_SEQ_FEATURE	REGION:Actin-binding	3	1.71429	0.0306305	FBGN0263705, FBGN0250788, FBGN0260003	172	10	6067	10.582	1	0.650662	0.644241
Annotation Cluster 13	Enrichment Score: 1.1693014243286262
Category	Term	Count	%	PValue	Genes	List Total	Pop Hits	Pop Total	Fold Enrichment	Bonferroni	Benjamini	FDR
UP_KW_BIOLOGICAL_PROCESS	KW-0524~Neurogenesis	10	5.71429	4.01583e-05	FBGN0003048, FBGN0025740, FBGN0029114, FBGN0010905, FBGN0011259, FBGN0000414, FBGN0004449, FBGN0283499, FBGN0004647, FBGN0002643	62	59	2044	5.58775	0.00164517	0.00164649	0.00164649
GOTERM_BP_DIRECT	GO:0008045~motor neuron axon guidance	6	3.42857	0.00139778	FBGN0025740, FBGN0011259, FBGN0000414, FBGN0004606, FBGN0004449, FBGN0004647	159	31	5753	7.00304	0.673854	0.0798734	0.0785755
UP_KW_MOLECULAR_FUNCTION	KW-0675~Receptor	9	5.14286	0.00361627	FBGN0010051, FBGN0264562, FBGN0025740, FBGN0029114, FBGN0000568, FBGN0031698, FBGN0283499, FBGN0004647, FBGN0041092	87	90	3017	3.46782	0.122275	0.0433953	0.0373682
UP_SEQ_FEATURE	TOPO_DOM:Extracellular	9	5.14286	0.00654454	FBGN0010051, FBGN0025740, FBGN0029114, FBGN0011259, FBGN0261574, FBGN0004449, FBGN0283499, FBGN0004647, FBGN0261444	172	99	6067	3.20666	0.98154	0.361734	0.358165
GOTERM_CC_DIRECT	GO:0005886~plasma membrane	25	14.2857	0.014663	FBGN0039862, FBGN0262614, FBGN0283499, FBGN0261444, FBGN0051158, FBGN0023172, FBGN0029114, FBGN0011259, FBGN0010051, FBGN0039431, FBGN0032363, FBGN0022710, FBGN0261574, FBGN0004449, FBGN0004647, FBGN0261698, FBGN0264324, FBGN0260003, FBGN0004167, FBGN0004583, FBGN0025740, FBGN0010434, FBGN0250785, FBGN0250788, FBGN0035833	158	571	5929	1.64296	0.953694	0.338879	0.332362
UP_KW_CELLULAR_COMPONENT	KW-1003~Cell membrane	11	6.28571	0.0175166	FBGN0051158, FBGN0261570, FBGN0004583, FBGN0025740, FBGN0029114, FBGN0011259, FBGN0261574, FBGN0004449, FBGN0004647, FBGN0260003, FBGN0261444	98	167	3454	2.32152	0.310031	0.183925	0.183925
UP_SEQ_FEATURE	CARBOHYD:N-linked (GlcNAc...) asparagine	11	6.28571	0.0794458	FBGN0003048, FBGN0003984, FBGN0010549, FBGN0025740, FBGN0029114, FBGN0011259, FBGN0261574, FBGN0004449, FBGN0283499, FBGN0004647, FBGN0261444	172	214	6067	1.81311	1	1	0.991763
UP_SEQ_FEATURE	TOPO_DOM:Cytoplasmic	9	5.14286	0.170394	FBGN0010051, FBGN0025740, FBGN0029114, FBGN0011259, FBGN0261574, FBGN0004449, FBGN0283499, FBGN0004647, FBGN0261444	172	191	6067	1.66209	1	1	0.991763
UP_KW_PTM	KW-0325~Glycoprotein	13	7.42857	0.813974	FBGN0036752, FBGN0261574, FBGN0004449, FBGN0283499, FBGN0004647, FBGN0261698, FBGN0261444, FBGN0003048, FBGN0003984, FBGN0010549, FBGN0025740, FBGN0029114, FBGN0011259	67	287	1312	0.886994	0.999959	1	1
UP_KW_PTM	KW-1015~Disulfide bond	9	5.14286	0.81873	FBGN0039862, FBGN0003984, FBGN0025740, FBGN0029114, FBGN0011259, FBGN0261574, FBGN0004449, FBGN0283499, FBGN0004647	67	201	1312	0.87681	0.999965	1	1
GOTERM_CC_DIRECT	GO:0016021~integral component of membrane	22	12.5714	0.970076	FBGN0010051, FBGN0017448, FBGN0039431, FBGN0043884, FBGN0022710, FBGN0261574, FBGN0261671, FBGN0004449, FBGN0283499, FBGN0004647, FBGN0261698, FBGN0265523, FBGN0004656, FBGN0266696, FBGN0003048, FBGN0002873, FBGN0010549, FBGN0003396, FBGN0025740, FBGN0029114, FBGN0011259, FBGN0035833	158	1106	5929	0.746435	1	1	0.985507
UP_SEQ_FEATURE	TRANSMEM:Helical	24	13.7143	0.97899	FBGN0039862, FBGN0010051, FBGN0017448, FBGN0039431, FBGN0043884, FBGN0022710, FBGN0261574, FBGN0261671, FBGN0004449, FBGN0283499, FBGN0004647, FBGN0261698, FBGN0265523, FBGN0004656, FBGN0261444, FBGN0266696, FBGN0003048, FBGN0002873, FBGN0010549, FBGN0003396, FBGN0025740, FBGN0029114, FBGN0011259, FBGN0035833	172	1151	6067	0.735498	1	1	0.991763
UP_KW_CELLULAR_COMPONENT	KW-0472~Membrane	33	18.8571	0.990406	FBGN0039862, FBGN0043884, FBGN0283499, FBGN0261444, FBGN0265523, FBGN0004656, FBGN0266696, FBGN0003048, FBGN0002873, FBGN0051158, FBGN0023172, FBGN0010549, FBGN0053653, FBGN0029114, FBGN0011259, FBGN0033504, FBGN0013733, FBGN0010051, FBGN0017448, FBGN0039431, FBGN0061200, FBGN0022710, FBGN0261574, FBGN0261671, FBGN0004449, FBGN0004647, FBGN0261698, FBGN0260003, FBGN0003396, FBGN0261570, FBGN00045…	98	1519	3454	0.765689	1	1	1
UP_KW_DOMAIN	KW-1133~Transmembrane helix	22	12.5714	0.997231	FBGN0039862, FBGN0010051, FBGN0039431, FBGN0043884, FBGN0022710, FBGN0261574, FBGN0261671, FBGN0004449, FBGN0283499, FBGN0004647, FBGN0265523, FBGN0004656, FBGN0261444, FBGN0266696, FBGN0003048, FBGN0002873, FBGN0010549, FBGN0003396, FBGN0025740, FBGN0029114, FBGN0011259, FBGN0035833	113	912	3081	0.65772	1	1	0.997231
UP_KW_DOMAIN	KW-0812~Transmembrane	24	13.7143	0.99995	FBGN0039862, FBGN0010051, FBGN0017448, FBGN0039431, FBGN0043884, FBGN0022710, FBGN0261574, FBGN0261671, FBGN0004449, FBGN0283499, FBGN0004647, FBGN0261698, FBGN0265523, FBGN0004656, FBGN0261444, FBGN0266696, FBGN0003048, FBGN0002873, FBGN0010549, FBGN0003396, FBGN0025740, FBGN0029114, FBGN0011259, FBGN0035833	113	1133	3081	0.577557	1	1	0.99995

### Sheet: Fig 4D 2-hybrid
Upf1-Nos S3 Data
Data for Fig 4D
beta-galactosidase assays, arbitrary light units
2-hybrid experiments measuring interaction between Nos and Bru
protein	AD only	AD-Bru	AD-Cup	AD-NOT4
DBD-Nos	1348.5	9081.25	11660.1	6887.77
	1304.03	19311.4	10030.2	5554.71
	1408.18	21851.4	14022.1	6567.4
Avg	1353.57	16748	11904.1	6336.63
STDEV	52.2614	6759.97	2007.12	695.845
DBD-Nos RBD	834.611	791.387	1192.56	878.564
	1127.49	842.289	1236.44	884.909
	909.529	840.022	1264.25	928.048
Avg	957.209	824.566	1231.08	897.173
STDEV	152.147	28.7561	36.1405	26.9254
p-values Nos vs. Nos RBD	0.013	0.0151	0.0008	0.0002
p-values Nos RBD / AD vs. :		Nos RBD / AD-Bru: 0.212	Nos RBD / AD-Cup: 0.0387	Nos RBD / AD-NOT4: 0.5378
p-value Nos / AD-Bru vs: Nos / AD-Cup:			0.2999
protein	AD only	AD-Nos	AD-Nos[L7]	AD-Nos NTD	AD-Nos RBD
DBD-Bru	2867.47	11764.3	49423.7	38202	2840.57
	2365.1	13327.1	39579.8	37982.1	2885.78
	3279.51	16512	59321.9	41808.9	3259.36
Avg	2837.36	13867.8	49441.8	39331	2995.24
STDEV	457.951	2419.57	9871.03	2148.72	229.852
p-values vs. AD only		0.0015	0.0012	< 0.0001	0.6219

### Sheet: Fig 4E 3-hybrid
Upf1-Nos S3 Data
Data for Fig 4E
beta-galactosidase assays, arbitrary light units
3-hybrid experiments measuring RNA-binding of Bru
RNA	protein >	AD only	AD-Bru	AD-Pum
3X BRE +		85.5917	58217.7	124.588
		87.1192	63345.1	108.9
		82.4	59809.6	124.778
Avg		85.037	60457.5	119.422
STDEV		2.40802	2624.38	9.11275
3X BRE mut		83.9	81.228	98.0538
		79.4	88.7955	106.956
		85.2393	107.657	112.636
Avg		82.8464	92.56	105.882
STDEV		3.05889	13.6105	7.35034
2X NRE			64.0042
			79.1909
			92.1789
		Avg	78.458
		STDEV	14.1017
p-values AD-Bru / 3x BRE + vs. all others:	< 0.0001

### Sheet: Fig 4F 4-hybrid
Upf1-Nos S3 Data
Data for Fig 4F
beta-galactosidase assays, arbitrary light units
4-hybrid experiments measuring binding of Nos to Bru/BRE complex
RNA /NLS-Bru	protein >	AD only	AD-Nos	AD-Nos[L7]	AD-Nos NTD	AD-Nos RBD	AD-Nos	AD-Nos	AD-Nos
3X BRE +		59.0885	2043.95	1968.28	60.6417	60.5077
		54.5926	2461.11	2095.72	84.1783	65.2577
		52.5593	2426.9	1712.16	72.616	62.1038
Avg		55.4135	2310.65	1925.38	72.4786	62.6231
STDEV		3.34107	231.605	195.345	11.7689	2.41719
						RNA /NLS-Bru	65.5522
						3X BRE mut	55.9462
							61.8042
						Avg	61.1008
						STDEV	4.84148
							RNA only	56.54
							3x BRE +	54.9654
								58.1451
							Avg	56.5502
							STDEV	1.58988
								RNA only	56.444
								3x BRE mut	52.7778
									55.8962
								Avg	55.0393
								STDEV	1.97761
p-values 3XBRE +/NLS-Bru/AD-Nos vs. :		< 0.0001		0.0924	< 0.0001	< 0.0001	< 0.0001	< 0.0001	< 0.0001
