## Supplementary material for "Widespread regulation of the maternal transcriptome by Nanos in Drosophila": Marhabaie Supplemental Data 6

### Sheet: Sheet1
Upf1-Nos S6 Data
Plasmids used in this study
	plasmid name	second name	expresses	parent vector	modified by	source of inserted sequence 1	inserted sequence 1	encoded protein or RNA	source of inserted sequence 2	inserted sequence 2	encoded protein or RNA
Drosophila expression plasmids	T5863	UAS>Upf1	Upf1	UASp	insertion KpnI > NotI	DGC cDNA LD30316 (Upf1)	KpnI-BamHI: ggtaccaaaATGAGCGTG . . . CAGCCTTATTGAggatcc	MSVD . . . SQPYstop	R5626 (genomic DNA encoding nos 3'-UTR)	BamHI-NotI: ggatccAGAGGGCGA . . . CCTTGTCGCCACgcggccgg	ggauccAGAGGGCGA . . . CCUUGUCGCCA
	W1427	UAS>Nos	Nos	UASp	insertion KpnI > NotI	pN5 (nos cDNA for PA isoform), Lehmann lab	BsiWI-NotI: cgtacgCTTCGCAGTTGT . . . AAAAACGAATGCTgcggccgg	MFRS . . . QMKVstop
	T5730	UAS>Upf1-Nos	Upf1-Nos	UASp	insertion KpnI > NotI	LD30316 (Upf1)	KpnI-BamHI: ggtaccaaaATGAGCGTG . . . CAGCCTTATggggatcc	MSVD . . . SQPYgd	R6021 (genomic DNA encoding nos)	BamHI-NotI: ggatcccAACTTGGAG . . . CCTTGTCGCCACgcggccgg	pNLE . . . KKPIITMEDAIKAESFRLAKSSYYKQQMKVstop	Note: bold residues deleted in L7 mutant
	T7890	UAS>Upf1-Nos[L7]	Upf1-Nos[L7]	UASp	insertion KpnI > NotI	LD30316 (Upf1)	KpnI-BamHI: ggtaccaaaATGAGCGTG . . . CAGCCTTATggggatcc	MSVD . . . SQPYgd	T6235 (genomic DNA encoding nos[L7])	BamHI-NotI: ggatcccAACTTGGAG . . . CCTTGTCGCCACgcggccgg	pNLE . . . KKPIKAESFRLAKSSYYKQQMKVstop
Yeast expression plasmids
	T9575	DBD-HA vector	HA-tagged DBD fusions	pGBT9	insertion at EcoRI	synthetic oligos encoding HA tag	gaattgGCTGGATACCCATACGATGTTCCAGATTACGCCAGCTTGGGTgaattc	. . . speLAGYPYDVPDYASLGefp . . .
	T9568	AD-HA vector	HA-tagged AD fusions	pGAD424	insertion at EcoRI	synthetic oligos encoding HA tag	same as for T9575	. . . eieLAGYPYDVPDYASLGefp . . .
	M920	NLS-HA vector	HA-tagged NLS fusions	pGBT9	substitution H3 >EcoRI with GAL4 AD internal deletion and NcoI converted to EcoRI	pActII	H3-Asp718I (del) BglII-EcoRI: . . . aagcttTGCAAAGATGGATAAAGCGGAATTAATTCCCGAGCCTCCAAAAAAGAAGAGAAAGGTCGAATTGggtac/gatctGTATGGCTTACCCATACGATG TTCCAGATTACGCTAGCTTGGGTGGTCATATGGCCATGccggaattcc . . .	MDKAELIPEPPKKKRKVELGTICMAYPYDVPDYASLGGHMAMPEF . . .
	R7945	DBD-Nos	DBD-Nos	pGBT9	insertion at BamHI	modified pN5 (nos cDNA for PA isoform)	BamHI-BglII: ggatccatATGTTCCGCAGC . . .TTATCCCGTGCCTATagatct	efpgihMFRS . . . QMKVstop
	V828	DBD-Nos RBD	DBD-HA-Nos RBD	T9575	insertion at BamHI	Nos deletion BanII to PvuII	BamHI-BglII: ggatccatATGTTCCGCAGC . . . AGAGGAG/cctcgagg/CTGCGCGGA . . .	ihMFRS . . . HARGasrLRGA . . .QMKVstop
	J3416	AD-Bru	AD-Bru	pGAD10	insertion at EcoRI	embryonic cDNA library of Dahanukar and Wharton	gaattcgcggccgcgtcgacCAAACTCTTTGTGGGT . . . ACAGAATCACTTATgtcgacgcggccgcgaattc	efaagstKLFVGM . . . KKPKDSKPYstop	Note: residues 239-604 of PA isoform
	MP2015	AD-Cup	AD-Cup	pGAD10	insertion at EcoRI	embryonic cDNA library of Dahanukar and Wharton	gaattcgcggccgcgtcgacGAGCTATACCCGCTCC . . . AAATAATGAAAAGCgtcgacgcggccgcgaattc	efaaastSYTRSR . . . DEFHstop	Note: residues 341-1132 of Cup
	MP2016	AD-NOT4	AD-NOT4	pGAD10	insertion at EcoRI	embryonic cDNA library of Dahanukar and Wharton	gaattcgcggccgcgtcgacGGACATCAGTCCCGCTGCA . . . CGAATATAATGAAACgtcgacgcggccgcgaattc	efaaastDISPAA . . . RQFVstop	Note: residues 524-1051 of PA isoform
	J2989	DBD-Bru	DBD-Bru	pGBT9	insertion at EcoRI	embryonic cDNA library of Dahanukar and Wharton	same insert as J3416
	V794	AD-Nos	AD-HA-Nos	T9568	insertion at BamHI	modified pN5 (nos cDNA for PA isoform)	BamHI-BamHI: ggatccatATGTTCCGCAGC . . . CAGATGAAGGTTTAGggatcc	ihMFRS . . . QMKVstop
	V790	AD-Nos[L7]	AD-HA-Nos[L7]	T9568	insertion at BamHI	otherwise identical to V794, but bearing the 21 nt L7 deletion
	V760	AD-Nos NTD	AD-HA-Nos NTD	T9568	insertion at BamHI	modified pN5 with stop codon downstream of PvuII	BamHI-BglII: ggatccatATGTTCCGCAGC . . . GGCGAACAGCTGctcgagctctag . . .	ihMFRS . . . GEQLlelstop
	V798	AD-Nos RBD	AD-HA-Nos RBD	T9568	insertion at BamHI	Nos deletion BanII to PvuII	same insert as V828
	W4013	AD-PumC[889]	AD-HA-PumC[889]	T9568	insertion EcoRI-XbaI > EcoRI-SpeI	R9117 (Nde-Xba fragment of pDM30/nos-pum, Barker and Lehmann	EcoRI-XbaI/SpeI: gaattcccTATGGAATCT . . . CGCCAATCTAGt	efpMESP . . . NVVLstop	Note: residues 645-1533 of PA isoform
	M530	3X BRE+	3X BRE+ RNA	pIII/MS2-2	insertion at SpeI	synthetic oligos encoding 3X wt BRE	actagtATTATATGTTCACATTATATGTTATCGATTATATGTTATctagt
	M523	3X BREmut	3X BREmut RNA	pIII/MS2-2	insertion at SpeI	synthetic oligos encoding 3X mut BRE	actagtATTATAAGTTCACATTATAAGTTATCGATTATAAGTTATctagt
	T9982	2X NRE	2X NRE RNA	pIII/MS2-2	insertion SpeI > BamHI	synthetic oligos encoding 2X wt NRE	actagTCGTCCAAAATTGTATATATTCGTAGCTCTCGGCGCTCGTCCAAAATTGTATATATTCGTAGCGCGCCgatcc
	V805	NLS-Bru	NLS-HA-Bru	M920	insertion at EcoRI	embryonic cDNA library of Dahanukar and Wharton	same insert as J3416
							lower case = vector-derived	lower case italics = vector-encoded
							bold = upper strand of synthetic oligo pair
